# Comprehensive calculation of product and ATP yields for glucose fermentation

**DOI:** 10.64898/2026.10.12.758529

**Authors:** Maaike Remeijer, Christoff Odendaal, Rebeca Gonzalez-Cabaleiro, Frank Bruggeman

**Affiliations:** Systems Biology Lab, A-LIFE, AIMMS, Vrije Universiteit Amsterdam; Environmental Biotechnology Section, Department of Biotechnology, Delft University of Technology, the Netherlands

## Abstract

Lignocellulose sugars are degraded anaerobically by microbial communities as part of the carbon cycle, yielding short- and medium-chain fatty acids as intermediates and carbon dioxide and methane as final products. The underlying metabolic network is branched and its product yields depend on environmental conditions. We compiled a pan-catabolic network of the anaerobic digestion of glucose into 11 fermentation products, including alcohols, acids, and ketones. It consists of 75 reactions and incorporates energy conservation via substrate-level phosphorylation and transport-coupled phosphorylation, with ferredoxin, NADH, and quinol as electron carriers. We calculated all net conversions of glucose into fermentation products and their ATP yields. We find 195,629 unique conversions (about 50% with non-zero ATP yield), including known and many novel ones. Conversions with identical product stoichiometry can differ in ATP yield: glucose to propionate and acetate is achieved by different subnetworks with 23 distinct ATP/glucose yields, and even glucose to lactate shows 12 yields ranging from 0 to 4.5. The driving force of the conversions decreases with ATP yield, whereas the number of reactions used does not correlate with it. The known catabolic conversions underlying anaerobic digestion might thus be only the tip of the iceberg.
