## Supplementary Table 1 for "Comprehensive calculation of product and ATP yields for glucose fermentation"

### Sheet: FullreactionList
Reaction	Name	KEGG Reaction ID	EC Number	Reversibility	Abbreviation	Subsystem	OBJECTIVE	COMPARTMENT	UniProt Entry Name	UniProt ID	Protein Name	Gene Name	Comments
GLCex + PEP <=> G6P + PYR	Phosphotransferase system	R02628, R02738	2.7.3.9, 2.7.1.199	0	PTS	Glycolysis		ex	A0A0H3JBG4_CLOPA (unreviewed), A0A0H3J7B9_CLOPA (unreviewed), A0A0H3J4P9_CLOPA (unreviewed)		PTS system gucose-specific EIICBA component, Phosphoenolpyruvate-protein phosphotransferase, PTS system glucose-specific EIICBA component	ptsl, ptsG1, ptsG2	The final step of the PTS reaction, in which the phosphate group is transferred to the carbohydrate, is virtually irreversible – therefore, we will consider the whole reaction as irreversible (Deutscher et al., 2006, doi:10.1128/MMBR.00024-06; Meadow et al., 2005, https://doi.org/10.1021/bi0502846).
G6P <=> F6P	Glucose-6-phosphate isomerase	R02740	5.3.1.9		PGI	Glycolysis		c	A0A0H3J4V6_CLOPA (unreviewed), A0A0H3JBF9_CLOPA (unreviewed)		Glucose-6-phosphate isomerase	pgi1, pgi2	Reversible according to UniProt (automatically annotated)
F6P + ATP <=> FBP + ADP	Phosphofructokinase	R00756	2.7.1.11	0	PFK	Glycolysis		c	A0A0H3J9M2_CLOPA (unreviewed), A0A0H3J701_CLOPA (unreviewed)		ATP-dependent 6-phosphofructokinase; Phosphosfructokinase	pfkA1, pfkA2	PFK is irreversible in Clostridium thermocellum (Kuil et al., 2023, https://doi.org/10.1016/j.abb.2023.109676)
FBP + H2O <=> F6P + Pi	Fructose-1,6-bisphosphatase	R00762	3.1.3.11	0	FBP	Glycolysis		c	A0A0H3J118_CLOPA (unreviewed)		Fructose-1,6-bisphosphatase class 3	fbp	FBP is irreversible: https://www.ebi.ac.uk/thornton-srv/m-csa/entry/546/
FBP <=> G3P + DHAP	Aldolase	R01068	4.1.2.13		ALDO	Glycolysis		c	A0A0H3J0N6_CLOPA (unreviewed)		Fructose-1,6-bisphosphate aldolase class II	fba	FBA/ALDO is reversible: https://www.ebi.ac.uk/interpro/entry/pfam/PF00274/
DHAP <=> G3P	Triose phosphate isomerase	R01015	5.3.1.1		TPI	Glycolysis		c	TPIS_CLOPA	P81348	Triosephosphate isomerase	tpiA	Typically reversible
G3P + Pi + NAD <=> BPG + NADH + H	Glyceraldehyde-3-phosphate dehydrogenase	R01061	1.2.1.12		GAPDH	Glycolysis		c	G3P_CLOPA	Q59309	Glyceraldehyde-3-phosphate dehydrogenase	gap	Typically Reversible
G3P + FDox + H2O <=> PG3 + FDred + 2 H	Glyceraldehyde-3-phosphate dehydrogenase (ferredoxin)	R07159	1.2.7.6	0	GAPOR	Glycolysis		c	GAPOR_PYRFU	Q8U3K2	Glyceraldehyde-3-phosphate:ferredoxin oxidoreductase	gor	Expressed in the hyperthermophilic archaeon Pyrococcus furiosus Spormann (2023, DOI: 10.1007/978-3-031-28218-8_9). Assume irreversible.
BPG + ADP <=> PG3 + ATP	Phosphoglycerate kinase	R01512	2.7.2.3		PGK	Glycolysis		c	PGK_CLOPA	P81346	Putative phosphoglycerate kinase	pgk	Typically reversible
PG3 <=> PG2	Phosphoglycerate mutase	R01518	5.4.2.11		PGM	Glycolysis		c	A0A0H3J5Z8_CLOPA (unreviewed)		2,3-bisphosphoglycerate-independent phosphoglycerate mutase, Phosphogluceromutase	gpml	Typically reversible
PG2 <=> PEP + H2O	Enolase	R00658	4.2.1.11		ENO	Glycolysis		c	A0A0H3J9Q0_CLOPA (unreviewed)		Enolase	eno	Reversible according to UniProt (automatically annotated)
PEP + ADP <=> PYR + ATP	Pyruvate kinase	R00200	2.7.1.40	0	PYK	Glycolysis		c	KPYK_CLOPA	P81344	Pyruvate kinase	pyk	Typically irreversible.
RU5P <=> X5P	Ribulose-phosphate 3-epimerase	R01529	5.1.3.1		RPE	PPP		c	A0A0H3J530_CLOPA (unreveiwed)	Inferred from homology	Ribulose-phosphate 3-epimerase; phosphoribulose epimerase	rpe	Present in C. pasteurianum (https://www.kegg.jp/pathway/cpat00030). Typically reversible.
RU5P <=> R5P	Ribose-5-phosphate isomerase	R01056	5.1.3.6		RPI	PPP		c	A0A0H3IY01_CLOPA (unreviewed)	Inferred from homology	Ribose-5-phosphate isomerase	rpiB1	Present in C. pasteurianum (https://www.kegg.jp/pathway/cpat00030). Typically reversible.
F6P + Pi <=> ACPi + E4P + H2O	Fructose-6-phosphate phosphoketolase	R00761	4.1.2.22	0	F6PPK	PPP		c			D-fructose-6-phosphate D-erythrose-4-phosphate-lyase (phosphate-acetylating)	fpk	“An interesting enzyme in this respect is phosphoketolase, which can irreversibly convert fructose-6-phosphate (F6P) or xylulose-5-phosphate (X5P) to acetyl-phosphate (AcP) and erythrose-4-phosphate (E4P) or glyceraldehyde-3-phosphate (GAP).” (Hellgren et al., 2020) Bifidiobacterium are known to run a mosaic metabolism making use of a fructose-6-phosphate phosphoketolase to metabolise glucose to …
X5P + Pi <=> ACPi + G3P + H2O	D-xylulose-5-phosphate phosphoketolase	R01621	4.1.2.9	0	X5PPK	PPP		c			D-xylulose-5-phosphate D-glyceraldehyde-3-phosphate-lyase (phosphate-acetylating)	xpk	“An interesting enzyme in this respect is phosphoketolase, which can irreversibly convert fructose-6-phosphate (F6P) or xylulose-5-phosphate (X5P) to acetyl-phosphate (AcP) and erythrose-4-phosphate (E4P) or glyceraldehyde-3-phosphate (GAP).” (Hellgren et al., 2020) Bifidiobacterium are known to run a mosaic metabolism making use of a fructose-6-phosphate phosphoketolase to metabolise glucose to …
X5P + R5P <=> S7P + G3P	Transketolase	R01641	2.2.1.1		TKL_R5P	PPP		c	A0A0H3J0Q6_CLOPA (unreviewed)	Inferred from homology	Transketolase, glycolaldehydetransferase	tkl, CLPA_c08240	Present in C. pasteurianum (https://www.kegg.jp/pathway/cpat00030). Typically reversible.
S7P + G3P <=> E4P + F6P	Transaldolase	R08575	2.2.1.2		TAL	PPP		c	A0A0H3IZG9_CLOPA (unreviewed)	Inferred from homology	Transldolase	tal	Present in C. pasteurianum (https://www.kegg.jp/pathway/cpat00030). Typically reversible.
E4P + X5P <=> F6P + G3P	Transketolase	R01067	2.2.1.1		TKL_E4P	PPP		c	A0A0H3J0Q6_CLOPA (unreviewed)	Inferred from homology	D-fructose 6-phosphate:D-glyceraldehyde-3-phosphate glycolaldehyde transferase	tkl, CLPA_c08240	Present in C. pasteurianum (https://www.kegg.jp/pathway/cpat00030). Typically reversible.
PYR + COA + FDox <=> ACCOA + CO2 + FDred + 2 H	Pyruvate:ferredoxin oxidoreductase	R01196	1.2.7.1	0	PORf	Acetate		c	A0A0H3IZY4_CLOPA (unreviewed), A0A0H3J2Y2_CLOPA (unreviewed), A0A0H3J9L1_CLOPA (unreviewed)		Pyruvate:ferredoxin oxidoreductase, Pyruvate synthase	nifJ1, nifJ2, nifJ3	Reversible in Moorella thermoacetica (Chen et al., 2018, https://doi.org/10.1073/pnas.1722329115). Consider the Fe as being the 2[4Fe-4S]-ferredoxin which can transfer two electrons. Consumes one Fdred in Pyne et al. (2016; DOI: 10.1038/srep26228) but two in UniProt and in Danielle and Marit's theses.
PYR + COA <=> ACCOA + FOR	Pyruvate formate lyase	R00212	2.3.1.54	0	PFL	Acetate		c	PFL_CLOPA	Q46266	Pyruvate formate lyase, Formate acetyltransferase	pfl	Reversible in E. coli (Zelcbuch et al., 2016, DOI: 10.1021/acs.biochem.6b00184)
ACCOA + Pi <=> ACPi + COA	Phosphate acetyltransferase	R00230	2.3.1.8		PTA	Acetate		c	A0A0H3J8C1_CLOPA (unreviewed)		Phosphate acetyltransferase, Phosphotransacetylase	pta	Reversible in E. coli (Miyake et al., 2000; DOI: 10.1385/abab:84-86:1-9:1039)
ACPi + ADP <=> ACE + ATP	Acetate kinase	R00315	2.7.2.1		ACK	Acetate		c	A0A0H3J525_CLOPA (unreviewed)		Acetate kinase, Acetokinase	ackA	Reversible according to UniProt (automatically annotated - ATP-dependent kinases are often irreversible, so just be careful here).
ACPi + H2O <=> ACE + Pi	Acetylphosphatase	R00317	3.6.1.7	0	ACYP	Acetate		c	A0A0H3J8K0_CLOPA (unreviewed)		Acetylphosphatase	acyP	Assume irreversible (highly exergonic: Estimated ΔrG'° -43.6 ± 1.2 [kJ/mol] in eQuilibrator )
PYR + ATP + CO2 + H2O <=> ADP + Pi + OAA	Pyruvate carboxylase	R00344	6.4.1.1	0	PC	TCA Cycle		c	A0A0H3J8U2_CLOPA (unreviewed)	Predicted	Pyruvate:carbon-dioxide ligase	pyc	Reaction identified in C. pasteurianum (Sabra et al., 2016, https://doi.org/10.1186/s12934-016-0497-4). Essentially irreversible under physiological conditions (Hanson & Owen, 2004; https://doi.org/10.1016/B0-12-443710-9/00268-4).
OAA + NADH + H <=> MAL + NAD	NAD+-dependent malate dehydrogenase	R00342	1.1.1.37		MDHx	TCA Cycle		c	A0A0H3JB64_CLOPA (unreviewed)	Inferred from homology	Malate dehydrogenase (oxaloacetate-decarboxylating), Putative NAD-dependent malic enzyme 3; Malate:NAD+ oxidoreductase	mdh	I could not find any papers characterising the presence of MDH activity. That said, Pyne et al. (2020; https://doi.org/10.1038/srep26228) do identify mdh genes (CP6013_0066 and CP6013_0670). On UniProt (A0A0H3JB64_CLOPA) and on KEGG (https://www.kegg.jp/pathway/cpat00620) the reaction dependent on NAD+ is presented (EC 1.1.1.37) but not the one dependent on NADP (EC 1.1.1.40). I will follow suit.…
MAL <=> FUM + H2O	Fumarase	R01082	4.2.1.2		FUM	TCA Cycle		c	A0A0H3JBG5_CLOPA (unreviewed)	Inferred from homology	Fumarate hydratase class I, anaerobic	fumB	Typically reversible (Mescam et al., 2011; DOI:10.1074/jbc.M110.214452)
FUM + QH2 + 2 ION <=> SUC + Q + 2 IONpumped	H+-translocating Fumarate Reductase	n/a	7.1.1.12		FR	TCA Cycle		c			H-translocating fumarate reductase; Succinate/menaquinone oxidoreductases		In P. freudenreichii, the oxidation of fumarate to succinate goes via a membrane-bound Fumarate reductase which pumps 2 protons (one hald an ATP’s worth) (Spormann, 2023, DOI: 10.1007/978-3-031-28218-8_9) We currently only have the NADH-consuming version. This also reoxidises menaquinol. PMF consuming direction was characterised by Schirawski & Unden (1998, DOI: 10.1046/j.1432-1327.1998.2570210.x…
FUM + NADH + H <=> SUC + NAD	Succinate dehydrogenase	R00402	1.3.1.6	0	SDH	TCA Cycle		c	A0A0H3J4F8_CLOPA (unreviewed)	Predicted	Fumarate reductase		Pyne et al. (2020; https://doi.org/10.1038/srep26228) state that they failed to identify the corresponding gene in C. pasteurianum. It is also not on KEGG, although the prediction of its existence can be found on UniProt (A0A0H3J4F8_CLOPA). Typically reversible. Assume irreversible, as succinate is produced by the model, not consumed. And it allows for cycling. (In truth, it is reversible)
ADP + Pi + SUCCOA <=> ATP + SUC + COA	Succinate CoA synthetase	R00405	6.2.1.5		SCS	TCA Cycle		c	A0A0H3J4F8_CLOPA (unreviewed)		Succinate CoA synthetase		Pyne et al. (2020; https://doi.org/10.1038/srep26228) state that they failed to identify the corresponding gene in C. pasteurianum. It is also not on KEGG or on UniProt. Typically reversible.
PYR + 2 NADH + FDox <=> LAC + 2 NAD + FDred	Lactate:NAD+,ferredoxin oxidoreductase	R13049	1.1.1.436	0	LDHf	Lactate		c			Electron bifurcating LDH/Etf complex	etfB1, etfA1, glcD2	(SPECULATIVE) Reaction only experimentally confirmed for Acetobacterium woodii (Weghoff et al., 2014; DOI: 10.1111/1462-2920.12493) and hypothesised in Clostridium tyrobutyricum (Munier et al., 2022; https://doi.org/10.1007/s10123-022-00316-y). It is reported in the context of lactate oxidation to pyruvate in cases where lactate is consumed (Weghoff et al.i, 2014; DOI: 10.1111/1462-2920.12493). A…
PYR + NADH + H <=> LAC + NAD	Lactate dehydrogenase	R00703	1.1.1.27	0	LDHx	Lactate		c	A0A0H3J2Y8_CLOPA (unreviewed), A0A0H3JAS9_CLOPA (unreviewed)	Inferred from homology	Lactate NAD:Oxidoreductase	ldh, ldh1	Clostridium thermocellum has a highly reversible LDH (Ozkan et all, 2004; DOI:10.1139/w04-071). Assume irreversible, as we do not have a lactate consuming model.
PYR + QH2 <=> LAC + Q	Quinone-dependent D-lactate dehydrogenase	R11591	1.1.5.12	0	LDHq	Lactate		c			(R)-lactate:quinone 2-oxidoreductase	dld	Known in Priopionibacterium freudenreichii's lactate-consuming pathway (DOI: 10.1007/978-3-031-28218-8_9). Assume irreversible, as we do not have a lactate consuming model.
PYR + MAL <=> LAC + OAA	Malate transhydrogenase	R01447	1.1.99.7	0	MALTRH	Lactate		c			Lactate-malate transhydrogenase		Indicated as absent from the C. pasteurianum genome on KEGG (https://www.kegg.jp/pathway/cpat00620). No evidence found on KEGG, UniProt, BRENDA, or in a brief literature search. Only known in Micrococcus lactilyticus, which discovered in 1966 and never encountered again (as far as I can tell). Remove.
FOR + ACET <=> LAC	Lactate aldolase	R00753	4.1.2.36	0	ALDLY	Lactate		c			Lactate aldolase		Indicated as absent from the C. pasteurianum genome on KEGG (https://www.kegg.jp/pathway/cpat00620). No other evidence found either. Assume irreversible, as we do not have a lactate consuming model.
MAL <=> LAC + CO2	Malate carboxy-lyase	R11074	4.1.1.101	0	MALCL	Lactate		c	A0A0H3J4Z3_CLOPA (unreviewed)	Inferred from homology	Malolactic enzyme	malS	I could not find any literature characterising the presence of malolactic enzyme (MALCL) activity in Clostridium pasteurianum. That said, Pyne et al. (2020; https://doi.org/10.1038/srep26228) do identify a related gene (CP6013_0670). The reaction (EC 4.1.1.101) is presented for C. Pasteurianum on UniProt (A0A0H3JB64_CLOPA) but is indicated as being absent on KEGG (https://www.kegg.jp/pathway/cpat…
ACCOA + 2 NADH + 2 H <=> 2 NAD + COA + ETH	Bifunctional acetaldehyde-ethanol dehydorgenase	R00754, R00228	1.2.1.10, 1.2.1.3	0	AADH_ETH	Ethanol		c	A0A0H3J152_CLOPA (unreviewed), A0A0H3J1A6_CLOPA (unreviewed), A0A0H3J438_CLOPA9 (unreviewed), A0A0H3J668_CLOPA (unreviewed)		Bifunctional aldehyde-alcohol dehydorgenase, aldehyde dehydrogenase	adhE2, adhE3, adhE1, adhE4	Alcohol/aldehyde dehydrogenase (adhE) detected in Poehlein (2015, https://doi.org/10.1128/genomeA.01591-14). This bacterial bifunctional enzyme efficiently channels the toxic acetaldehyde intermediate to from the aldehyde dehydrogenase to the alcohol dehydrogenase domain, preventing its release into the cytosplasm (Pony et al., 2020, https://doi.org/10.1038/s41467-020-15214-y). Furthermore, a rev…
PYR <=> ACET + CO2	Pyruvate decarboxylase	R00224	4.1.1.1	0	PDC	Ethanol		c					Not detected in C. pasteurianum according to KEGG (https://www.kegg.jp/pathway/cpat00010). Also not found on UniProt, or a literature search.
ACCOA + NADH + H <=> ACET + NAD + COA	Acetaldehyde oxidoreductase	R00228	1.2.1.10	0	ALDH_ETH	Ethanol		c	Not specifically in UniProt.			adhE1, adhE2	It seems like, besides alcohol dehydrogenase (adhE), which is a two-step channeled reaction going from acetyl-CoA to ethanol, and butyryl-CoA to butanol, there is an NADPH-dependent butanol dehydrogenase (bdh) which catalyses the reaction from butyraldehyde to butanol (Yoo, 2015; doi:10.1128/mBio.01808-15). Assume, therefore, that butanal can also be released. Assume irreversible as our model pro…
2 ACCOA <=> ACACCOA + COA	Thio	R00238	2.3.1.9		THIO	Butyrate		c	THLA_CLOPA	P81347	Acetyl-CoA acetyltransferase, Acetoacetyl-CoA thiolase	thl	Mammalian ACAT1 is known to be reversible (Goudarzi, 2019, https://doi.org/10.1016/j.lfs.2019.116592). The Gram-negative aerobe Zoogloea ramigera also has an enzyme catalysing the reversible condensation of two acetyl-CoA molecules into one acetoacetyl-CoA (Kursula et al., 2002, https://doi.org/10.1021/bi0266232).
ACACCOA + NADH + H <=> OHBUCOA + NAD	NADH-dependent 3-hydroxybutyryl-CoA dehydrogenase	R01975	1.1.1.35		HBDx	Butyrate		c	HBD_CLOPA	P81343	3-hydroxybutyryl-CoA dehydrogenase	hbd	Although UniProt indicate this reaction as having NADP/NADPH as electron acceptor/donor pair, (Jungermann et al., 1973) show that the pathway from acetyl-CoA to butyrate must be NADH-consuming and not NADPH-consuming. This is also consistent with the way the pathway is represented by (Buckel & Thauer, 2013; Pyne et al., 2016). Indicated as absent from Kegg (https://www.kegg.jp/pathway/cpas00650),…
OHBUCOA <=> H2O + CROTCOA	Crotonase	R03026	4.2.1.55		CROT	Butyrate		c	CRT_CLOPA	P81357	Short-chain-enoyl-CoA hydratase, Crotonase	crt	Typically reversible. Indicated as absent from KEGG (https://www.kegg.jp/pathway/cpas00650), but is present in UniProt.
FDox + 2 NADH + CROTCOA <=> FDred + 2 NAD + BUTCOA	Electron-bifurcating butyryl-CoA dehydrogenase	R11675	1.3.1.109	0	BCDH_bifurc	Butyrate		c			Flavin-based electron bifurcation, Butyryl-CoA dehydrogenase-EtfBC complex	bcd, etfb, etfc	Complex of Butyryl-CoA dehydrogenase (BDH) and a number of electron-transferring flavoproteins (ETFs). Place as one reaction according to (Buckel & Thauer, 2013, doi:10.1016/j.bbabio.2012.07.002). It seems to be reversible (Imran et al., 2023, https://doi.org/10.1016/j.coelec.2024.101536). As this electron bifurcation contains a number of separate reaction steps, some of which do not have EC numb…
CROTCOA + NADH + H <=> BUTCOA + NAD	Butyryl-CoA dehydrogenase (NAD-dependent)	R11675	1.3.1.44	0	BCDH	Butyrate		c	Q97LU2		Trans-2-enoyl-CoA reductase [NADH]	fabV	Indicated by Spormann (2023, DOI: 10.1007/978-3-031-28218-8_9). As part of Clostridium acetobutylicum's metabolism. Also detected in this organism. NAD-dependent Trans-2-enoyl-CoA reductase [NADH] described in Clostridium acetobutylicum and Treponema denticola by (Hu et al., 2013) and found irreversible: "These results suggest that there is a large equilibrium constant favouring the reduction rea…
BUTCOA + Pi <=> COA + BUTPi	ButPTA	R01174	2.3.1.19		PTB	Butyrate		c	A0A0H3JBG0_CLOPA (unreviewed)		Phosphate butyryltransferase	ptb	Assumed reversible because PTA is reversible.
ADP + BUTPi <=> ATP + BUT	ButK	R01688	2.7.2.7	0	BUTK	Butyrate		c	BUK_CLOPA	P81337	Butyrate kinase	buk	Reversible in C. acetobutylicum (Hartmanis, 1987, https://doi.org/10.1016/S0021-9258(19)75828-1)
BUTCOA + ACE <=> BUT + ACCOA	Butyryl-CoA CoA-transferase	R01179	2.8.3.8		BUTCOAT	Butyrate		c			Acetic:Butyric CoA transferase, Butyryl-CoA:acetate CoA-transferase, acetate CoA/acetoacetate CoA-transferase beta subunit	ctfAB	Not found on UniProt or on KEGG, but a positive indication of the presence of gene related to the Butyryl-CoA:Acetoacetyl-CoA transferase is presented on KEGG (https://www.kegg.jp/pathway/cpat00650), of whose entry indicates that it is also related to butyryl-CoA:acetyl-CoA transferase (https://www.kegg.jp/entry/cpat:CLPA_c08840+cpat:CLPA_c08850+cpat:CLPA_c15170+cpat:CLPA_c15180). Note that this …
BUTCOA + 2 NADH + 2 H <=> 2 NAD + COA + BUTO	Bifunctional Butanal-butanol dehydorgenase	R01172, R03544	1.2.1.57, 1.1.1.-		AADH_BUTO	Butanol		c	A0A0H3J2C4_CLOPA (unreviewed), A0A0H3J3E9_CLOPA (unreviewed)	Inferred from homology	Bifunctional aldehyde-alcohol dehydorgenase, aldehyde dehydrogenase	adhE2	BUTCOADH and BUTADH are activities performed by the clostridial Aldehyde/Alcohol Dehydrogenase enzyme, encoded by the genes adhE1-4 (Cho et al., 2019, https://doi.org/10.1128/mBio.02683-18.) adhE is gene is explicitly identified in C. pasteurianum by Poehlein et al. (2015, doi:10.1128/genomeA.01591-14). This bacterial bifunctional enzyme efficiently channels the toxic acetaldehyde intermediate to…
SUCCOA + ACAC <=> SUC + ACACCOA	Succinate-acetoacetate CoA-transferase	R00410	2.8.3.5		ACSUCCOAT	Acetone		c			Succinyl-CoA transferase, succinyl-CoA:3-oxo-acid CoA-transferase, 3-oxoacid CoA-transferase	scoA	Expressed, for example, in Clostroides difficile (https://www.uniprot.org/uniprotkb/Q183B2/entry). Not expressed in C. pasteurianum (https://www.kegg.jp/pathway/cpat00650). From Expasy: Acetoacetate or, more slowly, 3-oxopropanoate, 3-oxopentanoate, 3-oxo-4-methylpentanoate or 3-oxohexanoate can act as acceptor. Malonyl-CoA can act instead of succinyl-CoA. CoA transferases are typically reversibl…
BUTCOA + ACAC <=> BUT + ACACCOA	Butyrate-acetoacetate CoA-transferase	R01365	2.8.3.8		ACBUTCOAT	Acetone		c			Butanoyl-CoA:acetoacetate CoA-transferase, butyrate--acetoacetate CoA-transferase subunit B, acetate CoA/acetoacetate CoA-transferase beta subunit	ctfAB	Not found on uniProt, but a positive indication of the presence of this gene is presented on KEGG (https://www.kegg.jp/pathway/cpat00650). Note that this gene is indicated for other clostridia, like C. homopropioniocum, on UniProt (https://www.uniprot.org/taxonomy/1121318). Evidence presented in Pyne et al. (2016; DOI: 10.1038/srep26228)) CoA transferases are typically reversible (https://www.ebi…
ACCOA + ACAC <=> ACE + ACACCOA	Acetate-acetoacetate CoA-transferase	R01365	2.8.3.9		ACACCOAT	Acetone		c			Butanoyl-CoA:acetoacetate CoA-transferase, butyrate--acetoacetate CoA-transferase subunit B, acetate CoA/acetoacetate CoA-transferase beta subunit	ctfAB	Same as Butyrate-acetoacetate CoA-transferase. Not found on uniProt, but a positive indication of the presence of this gene is presented on KEGG (https://www.kegg.jp/pathway/cpat00650). Note that this gene is indicated for other clostridia, like C. homopropioniocum, on UniProt (https://www.uniprot.org/taxonomy/1121318). Evidence presented in Pyne et al. (2016; DOI: 10.1038/srep26228)) CoA transfe…
ACAC <=> ACETO + CO2	Acetoacetate decarboxylase	R01366	4.1.1.4	0	ACACDC	Acetone		c	ADC_CLOPA	P81336	Acetoacetate decarboxylase, Acetoacetate carboxy-lyase	adc	Evidence presented in Pyne et al. (2016; DOI: 10.1038/srep26228). Irreversible (Neece et al., 1967, Journal of Biological Chemistry, Volume 242, Issue 12, 2939 - 2944)
ACETO + NADH + H <=> ISOPROP + NAD	Isopropanol Dehydrogenase (NAD(+)-dependent)	R10703	1.1.1.80		IPADHx	Isopropanol		c			Propan-2-ol:NAD+ oxidoreductase		Present in C. pasteurianum in KEGG (https://www.kegg.jp/pathway/cpat00650). Found in Brucella suis by Jia et al. (2022; doi: 10.1128/aem.00341-22)
2 PYR <=> ACLAC + CO2	Acetolactate synthase	R00006	2.2.1.6		ALS	Butanediol		c	A0A0H3J487_CLOPA		Acetolactate synthase	alsS	Typically reversible, present in C. pasteurianum (https://www.kegg.jp/pathway/cpat00650).
ACLAC <=> ACETOIN + CO2	Acetolactate decarboxylase	R02948	4.1.1.5	0	ALDC	Butanediol		c			Acetolactate decarboxylase		Not present in C. pasteurianum (https://www.kegg.jp/pathway/cpat00650). Typically irreversible.
ACETOIN + NADH + H <=> BUTDIOL + NAD	Butanediol dehydrogenase	R02946	1.1.1.4		BUTDIOLDH	Butanediol		c			(R)-2,3-butanediol dehydrogenase		Not present in C. pasteurianum (https://www.kegg.jp/pathway/cpat00650). Typically reversible.
LAC + PROPCOA <=> LACCOA + PROP	Propionate-CoA transferase	R01449	2.8.3.1		PROPCOAT	Propanoate		c			Propionate CoA-transferase	ydiF	Gene detected according to KEGG (https://www.kegg.jp/pathway/cpat00640). CoA transferases typically reversible.
LAC + ACCOA <=> LACCOA + ACE	Lactoyl-CoA transferase	R05508	2.8.3.1		LACOAT	Propanoate		c			Propionate CoA-transferase	ydiF	Reaction catalysed by propionateC0A transferase, according to KEGG https://www.kegg.jp/entry/R05508). Gene detected (https://www.kegg.jp/pathway/cpat00640). CoA transferases typically reversible.
LACCOA <=> ACRYLCOA + H2O	Lactoyl-CoA dehydratase	R02963	4.2.1.54		LACOAD	Propanoate		c			(R)-lactoyl-CoA hydro-lyase (acryloyl-CoA-forming)		Not present in KEGG (https://www.kegg.jp/pathway/cpat00640) nor on UniProt. No evidence found. Enzyme reversible in C. propionicum (Hofmeister & Buckel, 1992, https://doi.org/10.1111/j.1432-1033.1992.tb16958.x)
SUCCOA <=> METMALCOA	Methylmalonyl-CoA carbonylmutase	R02765	5.4.99.2		MCM	Propanoate		c			Methylmalonyl-CoA mutase		Could not find on UniProt and is indicated as absent on KEGG (https://www.kegg.jp/pathway/cpas00640).
METMALCOA + Pi + ADP <=> ATP + PROPCOA + CO2 + H2O	Propionyl-CoA carboxylase	R01859	6.4.1.3	0	PCC	Propanoate		c			Propionyl-CoA carboxylase		Could not find on UniProt and is indicated as absent on KEGG (https://www.kegg.jp/pathway/cpas00640).
METMALCOA + PYR <=> PROPCOA + OAA	Methylmalonyl-CoA carboxyltransferase	R00930	2.1.3.1		MCT	Propanoate		c			Methylmalonyl:pyruvate carboxyltransferase		Could not find on UniProt and is indicated as absent on KEGG (https://www.kegg.jp/pathway/cpas00640).
PROPCOA + Pi <=> PROPPi + COA	Phosphate propanoyltransferase	R00921	2.3.1.222		PROPPTA	Propanoate		c			Propanoyl-CoA:phosphate propanoyltransferase		Could not find on UniProt and is indicated as absent on KEGG (https://www.kegg.jp/pathway/cpas00640).
PROPPi + ADP <=> PROP + ATP	Propionate kinase	R01353	2.7.2.15		PROPK	Propanoate		c			Propanoate phosphotransferase		Could not find on UniProt and is indicated as absent on KEGG (https://www.kegg.jp/pathway/cpas00640). A short literature search also did not yield anything. Assume that it is reversible like butyrate kinase and acetate kinase.
ACRYLCOA + NADH + H <=> PROPCOA + NAD	NAD+-dependent acryloyl-CoA reductase	R10161	1.3.1.95	0	PROPCOAORx	Propanoate		c			Propanoyl-CoA:NAD+ oxidoreductase; Propionyl-CoA dehydrogenase		Could not find on UniProt and is indicated as absent on KEGG (https://www.kegg.jp/pathway/cpas00640). A short literature search also did not yield anything. Irreversible in C. propionicum (Hetzel et al., 2003; https://doi.org/10.1046/j.1432-1033.2003.03450.x)
ACE + PROPCOA <=> ACCOA + PROP	Propionate CoA-transferase	R00928	2.8.3.1		PCT_ACE	Propanoate		c			Acetyl-CoA:propanoate CoA-transferase		This reaction is indicated as active in C. pasteurianum on KEGG (https://www.kegg.jp/pathway/cpat00640) but I cannot find it elsewhere and it is not on UniProt. Assume reversible.
PROPCOA + SUC <=> SUCCOA + PROP	Propionate CoA-transferase	R11773	2.8.3.27		PCT_SUC	Propanoate		c			Propionyl-CoA:succinate CoA transferase		Assume reversible. Absent in C. pasteruianum on KEGG (https://www.kegg.jp/pathway/cpas00640).
FDred + 2 H + CO2 <=> FDox + FOR	Formate dehydrogenase	R00519	1.17.1.9		FDH	Electron carriers		c	A0A0H3IZZ5_CLOPA	Inferred from homology	Reduced ferredoxin:CO2 oxidoreductase; CO2 reductase; Formate dehydrogenase H		Not found expressed in KEGG, but activity identified in C. pasteurianum (Thauer et al. 1975; DOI: 10.1515/bchm2.1975.356.s1.653). . EC 1.17.1.9 actually takes NADH as electron donor, but I could not find an EC number for ferredoxin as electron donor. Shown to be reversible by Scherer & Thauer (1978; https://doi.org/10.1111/j.1432-1033.1978.tb12220.x)
FDred + 2 H <=> FDox + H2	Hydrogenase	R00019	1.12.7.2	0	HYDf	Electron carriers		c	PHF1_CLOPA	P29166	Iron hydrogenase 1, Fe-only hydrogenase	CLPA_c00280 (as in entry A0A0H3J5D1_CLOPA) or CLPA_c33960 (as in entry A0A0H3J8B6_CLOPA)	Typically reversible (Vignais et al., 2001; https://doi.org/10.1111/j.1574-6976.2001.tb00587.x). However, make irreversible, as the production of FDred from H2 allows ATP-producing loops in conjunction with Rnf. The use of H2 as electron donor in ATP production is anyway not known. Consider the Fe as being the 2[4Fe-4S]-ferredoxin which can transfer two electrons (Sahin et al., 2025, DOI: 10.1039…
NADH + H <=> NAD + H2	NADH Hydrogenase	R00700	1.12.1.2	0	HYDx	Electron carriers		c					Detected in Thermoanaerobacter tengcongensis, only functions at low hydrogen partial pressure (Soboh et al., 2004; https://doi.org/10.1099/mic.0.27159-0) Assume reversible like HYDf.
NADH + H + Q + 4 ION <=> NAD + QH2 + 4 IONpumped	NADH-quinone oxidoreductase	R11945	7.1.1.2		NUO	Electron carriers		c			NADH:ubiquinone reductase (H+-translocating)	nuoA, nuoB, nuoC, nuoD, nuoE, nuoF, nuoG, nuoH, nuoI, nuoJ, nuoK, nuoM, nuoM	Detected in Schwenella oneidensis (Madsen & TerAvest, 2019, https://doi.org/10.1038/s41598-019-51452-x) Assume reversible like the mitochondrial NADH oxidoreductase, NDFUS. Na+-pumping variant also identified in Schwenella oneidensis (Madsen & TerAvest, 2019, https://doi.org/10.1038/s41598-019-51452-x), which pumps 2 Na+ (called Nqr1 and Nqr2). Identified in Spormann (2023, DOI: 10.1007/978-3-031…
FDred + 2 H + ION <=> FDox + H2 + IONpumped	Energy-converting hydrogenase	n/a	7.1.1.-	0	ECH	Electron carriers		c			Energy-converting hydrogenase	ech2	As reported in Katsyv & Müller (2022, https://doi.org/10.1016/j.jbc.2022.102216). Pumps 0.5 ion per electron transferred (two electrons transferred per ferredoxin) as in Buckel & Thauer, 2012, https://doi.org/10.1016/j.bbabio.2012.07.002; and in Smoelmerich et al., 2019, https://doi.org/10.1073/pnas.1914939117) Do not discern between proton and Na-pumping for RNF, ECH, and ATPase. Similar to MBH …
FDred + H + NAD + 2 ION <=> FDox + NADH + 2 IONpumped	Rnf	n/a	7.1.1.11		RNF	Electron carriers		c					Bucker & Thauer (2012, doi:10.1016/j.bbabio.2012.07.002) state that this is not present in C. pasteurianum. Note an Na-translocateing Rnf has EC number 7.2.1.2 Do not discern between proton and Na-pumping for RNF, ECH, and ATPase. Pumps 1 ion per electron transferred (two electrons transferred per ferredoxin) as in Buckel & Thauer, 2012, https://doi.org/10.1016/j.bbabio.2012.07.002; and in Smoelm…
4 IONpumped + ADP + Pi <=> 4 ION + ATP + H2O	ATPase	R00086	7.1.2.2		ATPase	Electron carriers		c			ATP synthase; F1-ATPase; FoF1-ATPase;		Assume protons and Na+ provide equivalent energy for making ATP, as in Smoelmerich et al. (2019, https://doi.org/10.1073/pnas.1914939117). Assume two protons are pumped by RNF and one by ECH (as in Buckel & Thauer, 2012, https://doi.org/10.1016/j.bbabio.2012.07.002; and in Smoelmerich et al., 2019, https://doi.org/10.1073/pnas.1914939117) and that 4 protons are necessary for the production of one…
NADH + FDred + 3 H <=> NAD + FDox + 2 H2	HydABC	R09508	1.12.1.4	0	HYDABC	Electron carriers		c					Neither Natalia or Christoff can find any evidence of this being present in C. pasteurianum. Remove two hydrogens on the substrate side to balance the reaction (https://enzyme.expasy.org/EC/1.12.1.4) HndABCD performes the same function (Kpebe et al., 2018; 10.1016/j.bbabio.2018.09.364)
GLCex <=>	Glucose exchange				EXGLC	Exchange		ex
ACETOex <=>	Acetone exchange				EXACETO	Exchange		ex
ACETOex <=> ACETO	Acetone transport				TACETO	Transport		c
BUTDIOLex <=>	Butane-2,3-diol exchange				EXBUTDIOL	Exchange		ex
BUTDIOLex <=> BUTDIOL	Butane-2,3-diol transport				TBUTDIOL	Transport		c
ISOPROPex <=>	Isopropanol exchange				EXISOPROP	Exchange		ex
ISOPROPex <=> ISOPROP	Isopropanol transport				TISOPROP	Transport		c
LACex <=>	Lactate exchange				EXLAC	Exchange		ex
LAC + ION <=> LACex + IONpumped	Lactate/Proton Symport			0	TLAC_pmf	Transport		c					Otto et al. (1980, doi: 10.1073/pnas.77.9.5502) showed that the export of lactate can generate a proton gradient which was later shown by Von Ballmoos et al. (2009, doi: 10. 1146/annurev.biochem.78.081307.104803) to be usable for ATP production via ATP synthase. Wiolfgang Buckel (2021, doi: 10.3389/fmicb.2021.703525) reviews this elegantly. Spormann (2023, DOI: 10.1007/978-3-031-28218-8_6) also e…
LAC <=> LACex	Lactate transport			0	TLAC	Transport		c					Modelled in opposite direction to other transporters so it can be made irreversible to avoid free ATP production.
ETHex <=>	Ethanol exchange				EXETH	Exchange		ex
ETHex <=> ETH	Ethanol transport				TETH	Transport		c
FORex <=>	Formate exchange				EXFOR	Exchange		ex
FORex <=> FOR	Formate transport				TFOR	Transport		c
ACEex <=>	Acetate exchange				EXACE	Exchange		ex
ACEex <=> ACE	Acetate transport				TACE	Transport		c
BUTex <=>	Butyrate exchange				EXBUT	Exchange		ex
BUTex <=> BUT	Butyrate transport				TBUT	Transport		c
BUTOex <=>	Butanol exchange				EXBUTO	Exchange		ex
BUTOex <=> BUTO	Butanol transport				TBUTO	Transport		c
H2Oex <=>	H2O exchange				EXH2O	Exchange		ex
H2Oex <=> H2O	H2O transport				TH2O	Transport		c
CO2ex <=>	CO2 exchange				EXCO2	Exchange		ex
CO2ex <=> CO2	CO2 transport				TCO2	Transport		c
Piex <=>	Pi exchange				EXPi	Exchange		ex
Piex <=> Pi	Pi transport				TransPI	Transport		c
Hex <=>	H+ exchange				EXH	Exchange		ex
Hex <=> H	H+ transport				TH	Transport		c
H2ex <=> H2	H2 transport				TH2	Transport		c
H2ex <=>	H2 exhange				EXH2	Exchange		ex
ATPex <=>	ATP exchange				EXATP	Exchange	1	ex
ATPex <=> ATP	ATP transport				TATP	Transport		c
ADPex <=>	ADP exchange				EXADP	Exchange		ex
ADPex <=> ADP	ADP transport				TADP	Transport		c
PROPex <=>	Propanoate exchange				EXPROP	Exchange		ex
PROPex <=> PROP	Propanoate transport				TPROP	Transport		c
SUCex <=>	Succinate exchange				EXSUC	Exchange		ex
SUCex <=> SUC	Succinate transport				TSUC	Transport		c

### Sheet: Metabolites
Name	KEGG Metabolite ID	Abbreviation	Compartment	Formula	# C	# H	# N	# O	# P	# S	-	+	Degree of reduction	Check	Correct?	Ref conc	Temp (K)	Comments
D-glucose-6-Pi	C00092	G6P	c	C6H11O9P2-	6	11		9	1		2		24	C6H11O9P2-	TRUE			If no temperature is given, then the temperature is taken to be 298.15K
D-fructose-6-Pi	C00085	F6P	c	C6H11O9P2-	6	11		9	1		2		24	C6H11O9P2-	TRUE			Assumed CoA has a negative charge of 4- in all CoA-containign species.
D-fructose-1,6-biPi	C05378	FBP	c	C6H10O12P24-	6	10		12	2		4		24	C6H10O12P24-	TRUE
Dihydroxyacetone-Pi	C00111	DHAP	c	C3H7O6P	3	7		6	1				12	C3H7O6P	TRUE
D-glyceraldehyde-3-Pi	C00118	G3P	c	C3H5O6P2-	3	5		6	1		2		12	C3H5O6P2-	TRUE
3-D-glycerate-Pi	C00197	PG3	c	C3H4O7P3-	3	4		7	1		3		10	C3H4O7P3-	TRUE
2-D-glycerate-Pi	C00631	PG2	c	C3H4O7P3-	3	4		7	1		3		10	C3H4O7P3-	TRUE
Enolpyruvate-Pi	C00074	PEP	c	C3H2O6P3-	3	2		6	1		3		10	C3H2O6P3-	TRUE
3-D-glyceroyl-biPi	C00236	BPG	c	C3H3O10P25-	3	3		10	2		5		10	C3H3O10P25-	TRUE			At pH = 7, usually BPG is fully deprotonated (https://pubchem.ncbi.nlm.nih.gov/compound/9548671)
Pyruvate	C00022	PYR	c	C3H3O3-	3	3		3			1		10	C3H3O3-	TRUE
D-Ribulose 5-phosphate	C00199	RU5P	c	C5H11O8P
D-Xylulose 5-phosphate	C00231	X5P	c	C5H11O8P
D-Ribose 5-phosphate	C00117	R5P	c	C5H11O8P
Sedoheptulose 7-phosphate	C05382	S7P	c	C7H15O10P
D-Erythrose 4-phosphate	C00279	E4P	c	C4H9O7P
NAD+	C00003	NAD	c	C21H28N7O14P2+	21	28	7	14	2			1	72	C21H28N7O14P2+	TRUE
NADH	C00004	NADH	c	C21H29N7O14P2	21	29	7	14	2				74	C21H29N7O14P2	TRUE
Pi	C00009	Pi	c	PO43-				4	1		3		0	O4P3-	FALSE			Just incorrectly arranged, but in truth it matches.
ATP	C00002	ATP	c	C10H12N5O13P34-	10	12	5	13	3		4		30	C10H12N5O13P34-	TRUE
ADP	C00008	ADP	c	C10H12N5O10P23-	10	12	5	10	2		3		30	C10H12N5O10P23-	TRUE
ΔμH+/Na+ (cytosol)	C00080	ION	c															Ion motive force
ΔμH+/Na+ (external)	C00080	IONpumped	c													Q		Ion motive force
Quinone	C00399	Q	c													QH2		Menaquinone in many fermenters.
Quinol	C00390	QH2	c															Menaquinonol in many fermenters.
Acetyl-CoA	C00024	ACCOA	c	C23H34N7O17P3S4-	23	34	7	17	3	1	4		88	C23H34N7O17P3S4-	TRUE
CoA	C00010	COA	c	C21H32N7O16P3S4-	21	32	7	16	3	1	4		80	C21H32N7O16P3S4-	TRUE
Acetyl-Pi	C00227	ACPi	c	C2H3O5P2-	2	3		5	1		2		8	C2H3O5P2-	TRUE
Acetate	C00033	ACE	c	C2H3O2-	2	3		2			1		8	C2H3O2-	TRUE
H2	C00282	H2	c	H2		2							2	H2	TRUE
2[4Fe-4S]-Ferredoxin (red)	C00138	FDred	c								2		2	2-	FALSE			No chemical formula, just charges provided.
2[4Fe-4S]-Ferredoxin (ox)	C00139	FDox	c										0		FALSE			No chemical formula, just charges provided.
CO2	C00011	CO2	c	CO2	1			2					0	CO2	TRUE
AcAc-CoA	C00332	ACACCOA	c	C25H36N7O18P3S4-	25	36	7	18	3	1	4		96	C25H36N7O18P3S4-	TRUE
HBu-CoA	C03561	OHBUCOA	c	C25H38N7O18P3S4-	25	38	7	18	3	1	4		98	C25H38N7O18P3S4-	TRUE
Crotonoyl-CoA	C00877	CROTCOA	c	C25H36N7O17P3S4-	25	36	7	17	3	1	4		98	C25H36N7O17P3S4-	TRUE
Butyryl-CoA	C00136	BUTCOA	c	C25H38N7O17P3S4-	25	38	7	17	3	1	4		100	C25H38N7O17P3S4-	TRUE
Butyryl-Pi	C02527	BUTPi	c	C4H7O5P2-	4	7		5	1		2		20	C4H7O5P2-	TRUE
Butyrate	C00246	BUT	c	C4H7O2-	4	7		2			1		20	C4H7O2-	TRUE
Butanol	C06142	BUTO	c	C4H10O	4	10		1					24	C4H10O	TRUE
Lactate	C00256	LAC	c	C3H5O3-	3	5		3			1		12	C3H5O3-	TRUE
Formate	C00058	FOR	c	CHO2-	1	1		2			1		2	CHO2-	TRUE
Ethanol	C00469	ETH	c	C2H6O	2	6		1					12	C2H6O	TRUE
H2O	C00001	H2O	c	H2O		2		1					0	H2O	TRUE
Acetoacetate	C00164	ACAC	c	C4H5O3-	4	5		3			1		16	C4H5O3-	TRUE
Acetone	C00207	ACETO	c	C3H6O	3	6		1					16	C3H6O	TRUE
Isopropanol	C01845	ISOPROP	c	C3H8O	3	8		1					18	C3H8O	TRUE
Acetoin	C00810	ACETOIN	c	C4H8O2	4	8		2					20	C4H8O2	TRUE
(R)-2,3-butanediol	C03044	BUTDIOL	c	C4H10O2	4	10		2					22	C4H10O2	TRUE
Acetolactate	C00900	ACLAC	c	C5H7O4-	5	7		4			1		20	C5H7O4-	TRUE
H	C00080	H	c	H+		1						1	0	H+	TRUE
Acetaldehyde	C00084	ACET	c	C2H4O	2	4		1					10	C2H4O	TRUE
Malate	C00149	MAL	c	C4H4O52-	4	4		5			2		12	C4H4O52-	TRUE
Oxaloacetate	C00036	OAA	c	C4H2O52-	4	2		5			2		10	C4H2O52-	TRUE
Propanoyl-CoA	C00100	PROPCOA	c	C24H36N7O17P3S4-	24	36	7	17	3	1	4		94	C24H36N7O17P3S4-	TRUE			Tetranion: https://pubchem.ncbi.nlm.nih.gov/compound/45266613
Lactoyl-CoA	C00827	LACCOA	c	C24H36N7O18P3S4-	24	36	7	18	3	1	4		92	C24H36N7O18P3S4-	TRUE			Tetranion: https://www.ebi.ac.uk/chebi/searchId.do?chebiId=57382
Propanoate	C00163	PROP	c	C3H5O2-	3	5		2			1		14	C3H5O2-	TRUE
Fumarate	C00122	FUM	c	C4H2O42-	4	2		4			2		12	C4H2O42-	TRUE
Succinate	C00042	SUC	c	C4H4O42-	4	4		4			2		14	C4H4O42-	TRUE
Succinyl-CoA	C00091	SUCCOA	c	C25H35N7O19P3S5-	25	35	7	19	3	1	5		94	C25H35N7O19P3S5-	TRUE
Methylmalonyl-CoA	C00683	METMALCOA	c	C25H35N7O19P3S5-	25	35	7	19	3	1	5		94	C25H35N7O19P3S5-	TRUE
Propanoyl-Pi	C02876	PROPPi	c	C3H5O5P2-	3	5		5	1		2		14	C3H5O5P2-	TRUE
Acryloyl-CoA	C00894	ACRYLCOA	c	C24H34N7O17P3S4-	24	34	7	17	3	1	4		92	C24H34N7O17P3S4-	TRUE
D-glucose	C00031	GLCex	ex	C6H12O6	6	12		6					24	C6H12O6	TRUE
Acetone	C00207	ACETOex	ex	C3H6O	3	6		1					16	C3H6O	TRUE
(R)-2,3-butanediol	C03044	BUTDIOLex	ex	C4H10O2	4	10		2					22	C4H10O2	TRUE
Isopropanol	C01845	ISOPROPex	ex	C3H8O	3	8		1					18	C3H8O	TRUE
Lactate	C00256	LACex	ex	C3H5O3-	3	5		3			1		12	C3H5O3-	TRUE
Ethanol	C00469	ETHex	ex	C2H6O	2	6		1					12	C2H6O	TRUE
Formate	C00058	FORex	ex	CHO2-	1	1		2			1		2	CHO2-	TRUE
Acetate	C00033	ACEex	ex	C2H3O2-	2	3		2			1		8	C2H3O2-	TRUE
Butyrate	C00246	BUTex	ex	C4H7O2-	4	7		2			1		20	C4H7O2-	TRUE
Butanol	C06142	BUTOex	ex	C4H10O	4	10		1					24	C4H10O	TRUE
H2O	C00001	H2Oex	ex	H2O		2		1					0	H2O	TRUE
CO2	C00011	CO2ex	ex	CO2	1			2					0	CO2	TRUE
Pi	C00009	Piex	ex	PO43-				4	1		3		0	O4P3-	FALSE			Just incorrectly arranged, but in truth it matches.
H	C00080	Hex	ex	H+		1						1	0	H+	TRUE
H2	C00282	H2ex	ex	H2		2							2	H2	TRUE
ATP	C00002	ATPex	ex	C10H12N5O13P34-	10	12	5	13	3		4		30	C10H12N5O13P34-	TRUE
ADP	C00008	ADPex	ex	C10H12N5O10P23-	10	12	5	10	2		3		30	C10H12N5O10P23-	TRUE
Propanoate	C00163	PROPex	ex	C3H5O2-	3	5		2			1		14	C3H5O2-	TRUE
Succinate	C00042	SUCex	ex	C4H4O42-	4	4		4			2		14	C4H4O42-	TRUE

### Sheet: Compartments
#	ABBREVIATION	NAME
	c	cytosol
	ex	extracellular
