## Supplementary Table 2 for "Comprehensive calculation of product and ATP yields for glucose fermentation"

### Sheet: Sheet1
Reaction	Propionate:Acetate Fermentation, Low ATP Fig. 3A	Propionate:Acetate Fermentation, Medium ATP Fig. 3B	Propionate:Acetate Fermentation, High ATP Fig. 3C
PTS	1	1	1
PGI	1	1	1
PFK	1	1	1
FBP	0	0	0
ALDO	1	1	1
TPI	1	1	1
GAPDH	2	2	2
GAPOR	0	0	0
PGK	2	2	2
PGM	2	2	2
ENO	2	2	2
PYK	1	1	1
RPE	0	0	0
RPI	0	0	0
F6PPK	0	0	0
X5PPK	0	0	0
TKL_R5P	0	0	0
TAL	0	0	0
TKL_E4P	0	0	0
PORf	0.667	0	0.667
PFL	0	0	0
PTA	0	0	0
ACK	0	0	0
ACYP	0	0	0
PC	1.111	0	0
MDHx	0	0	1.333
FUM	-1.111	0	1.333
FR	-1.111	0	1.333
SDH	0	0	0
SCS	0.667	0	0.667
LDHf	0	0	0
LDHx	0	1.333	0
LDHq	1.33	0	0
MALTRH	0	0	0
ALDLY	0	0	0
MALCL	1.111	0	0
AADH_ETH	0	0	0
PDC	0	0.667	0
ALDH_ETH	0	0	0
ACALDORx	0	0.667	0
THIO	0	0	0
HBDx	0	0	0
CROT	0	0	0
BCDH_bifurc	0	0	0
BCDH	0	0	0
PTB	0	0	0
BUTK	0	0	0
BUTCOAT	0	0	0
AADH_BUTO	0	0	0
ACSUCCOAT	0	0	0
ACBUTCOAT	0	0	0
ACACCOAT	0	0	0
ACACDC	0	0	0
IPADHx	0	0	0
ALS	0	0	0
ALDC	0	0	0
BUTDIOLDH	0	0	0
PROPCOAT	1.778	1.333	0
LACOAT	0.667	0	0
LACOAD	2.444	1.333	0
MCM	-1.111	0	1.333
PCC	0	0	0
MCT	-1.111	0	1.333
PROPPTA	0	0	0
PROPK	0	0	0
PROPCOAORx	2.444	1.333	0
PCT_ACE	0	0	-0.667
PCT_SUC	-0.444	0	2
FDH	0	0	0
HYDf	0	0	0
HYDx	0	0	0
NUO	0.222	0	1.333
ECH	0	0	0
RNF	0.667	0	0.667
ATPase	0	0	2.333
HYDABC	0	0	0
EXGLC	-1	-1	-1
EXACETO	0	0	0
TACETO	0	0	0
EXBUTDIOL	0	0	0
TBUTDIOL	0	0	0
EXISOPROP	0	0	0
TISOPROP	0	0	0
EXLAC	0	0	0
TLAC_pmf	0	0	0
TLAC	0	0	0
EXETH	0	0	0
TETH	0	0	0
EXFOR	0	0	0
TFOR	0	0	0
EXACE	0.667	0.667	0.667
TACE	-0.667	-0.667	-0.667
EXBUT	0	0	0
TBUT	0	0	0
EXBUTO	0	0	0
TBUTO	0	0	0
EXH2O	2.222	2.667	5.667
TH2O	-2.222	-2.667	-5.667
EXCO2	0.667	0.667	0.667
TCO2	-0.667	-0.667	-0.667
EXPi	-1.556	-2	-5
TransPI	1.556	2	5
EXH	0	0	0
TH	0	0	0
TH2	0	0	0
EXH2	0	0	0
EXATP	1.556	2	5
TATP	-1.556	-2	-5
EXADP	-1.556	-2	-5
TADP	1.556	2	5
EXPROP	1.333	1.333	1.333
TPROP	-1.333	-1.333	-1.333
EXSUC	0	0	0
TSUC	0	0	0
Total dGm_value	-271.915	-251.306	-111.036
Nr. of Reactions	27	17	23
-dGm per reaction	10.0709	14.7827	4.82767
