## Supplementary Table 3 for "Comprehensive calculation of product and ATP yields for glucose fermentation"

### Sheet: Sheet1
Reaction	Propionate:Acetate Fermentation, 2 ATP/Gluc Shortest EFM Fig. 4A	Propionate:Acetate Fermentation, 2 ATP/Gluc Longest EFM Fig. 4B	Propionate:Acetate Fermentation, 2 ATP/Gluc EFM cotaining least occurring frequently reaction (PCC) Fig. 4C
PTS	1	1	1
PGI	1	1	1
PFK	1	1	1
FBP	0	0	0
ALDO	1	1	1
TPI	1	1	1
GAPDH	2	2	0
GAPOR	0	0	2
PGK	2	2	0
PGM	2	2	2
ENO	2	2	2
PYK	1	1	1
RPE	0	0	0
RPI	0	0	0
F6PPK	0	0	0
X5PPK	0	0	0
TKL_R5P	0	0	0
TAL	0	0	0
TKL_E4P	0	0	0
PORf	0	0	0
PFL	0	1.3333	0.66667
PTA	0	0.66667	0
ACK	0	0.66667	0
ACYP	0	0	0
PC	0	0.66667	0.66667
MDHx	0	0	1.3333
FUM	0	-0.66667	0.66667
FR	0	-0.66667	0
SDH	0	0	0.66667
SCS	0	0	0
LDHf	0	0	0
LDHx	1.333	0	0
LDHq	0	0.66667	0
MALTRH	0	0	0.66667
ALDLY	0	0.66667	0
MALCL	0	0.66667	0
AADH_ETH	0	0	0
PDC	0.667	0	0
ALDH_ETH	0	0.66667	0
ACALDORx	0.667	0	0
THIO	0	0	0
HBDx	0	0	0
CROT	0	0	0
BCDH_bifurc	0	0	0
BCDH	0	0	0
PTB	0	0.66667	0
BUTK	0	0.66667	0
BUTCOAT	0	0	-0.66667
AADH_BUTO	0	0	0
ACSUCCOAT	0	0.66667	-0.66667
ACBUTCOAT	0	-0.66667	0.66667
ACACCOAT	0	0	0
ACACDC	0	0	0
IPADHx	0	0	0
ALS	0	0	0
ALDC	0	0	0
BUTDIOLDH	0	0	0
PROPCOAT	1.333	2	0.66667
LACOAT	0	0	0
LACOAD	1.333	2	0.66667
MCM	0	-0.66667	0.66667
PCC	0	0	0.66667
MCT	0	-0.66667	0
PROPPTA	0	-0.66667	0.66667
PROPK	0	-0.66667	0.66667
PROPCOAORx	1.333	2	0.66667
PCT_ACE	0	0	0
PCT_SUC	0	0	0
FDH	0	-0.66667	-0.66667
HYDf	0	0	0
HYDx	0	0	0
NUO	0	0	0
ECH	0	0	0
RNF	0	0.66667	2.6667
ATPase	0	0	1.3333
HYDABC	0	0	0
EXGLC	-1	-1	-1
EXACETO	0	0	0
TACETO	0	0	0
EXBUTDIOL	0	0	0
TBUTDIOL	0	0	0
EXISOPROP	0	0	0
TISOPROP	0	0	0
EXLAC	0	0	0
TLAC_pmf	0	0	0
TLAC	0	0	0
EXETH	0	0	0
TETH	0	0	0
EXFOR	0	0	0
TFOR	0	0	0
EXACE	0.667	0.66667	0.66667
TACE	-0.667	-0.66667	-0.66667
EXBUT	0	0	0
TBUT	0	0	0
EXBUTO	0	0	0
TBUTO	0	0	0
EXH2O	2.667	2.6667	2.6667
TH2O	-2.667	-2.6667	-2.6667
EXCO2	0.667	0.66667	0.66667
TCO2	-0.667	-0.66667	-0.66667
EXPi	-2	-2	-2
TransPI	2	2	2
EXH	0	0	0
TH	0	0	0
TH2	0	0	0
EXH2	0	0	0
EXATP	2	2	2
TATP	-2	-2	-2
EXADP	-2	-2	-2
TADP	2	2	2
EXPROP	1.333	1.3333	1.3333
TPROP	-1.333	-1.3333	-1.3333
EXSUC	0	0	0
TSUC	0	0	0
Total dGm_value	-251.306	-251.306	-251.306
Nr. of Reactions	17	35	30
-dGm per reaction	-14.7827	-7.18017	-8.37687
